# Specific Pathogen Free Ten Gene-Edited Pig Donor for Xenotransplantation

**DOI:** 10.1101/2025.05.06.652168

**Authors:** Kaixiang Xu, Heng Zhao, Baoyu Jia, Jiaoxiang Wang, Nazar Ali Mohammed Ali Siddig, Muhammad Ameen Jamal, Aqiang Mao, Kai Liu, Wenjie Cheng, Chang Yang, Taiyun Wei, Feiyan Zhu, Xiaoyin Huo, Deling Jiao, Jianxiong Guo, Hongfang Zhao, Wenmin Cheng, Yuemiao Zhang, Xiangyu Zhang, Lei Jiang, Zijie Zhang, Wei Zhang, Tingbo Liang, Hong-Ye Zhao, Bei-Cheng Sun, Hong-Jiang Wei

**Affiliations:** Yunnan Province Key Laboratory for Porcine Gene Editing and Xenotransplantation, Yunnan Agricultural University, Kunming, China; Yunnan Province Xenotransplantation Engineering Research Center, Yunnan Agricultural University, Kunming, 650201, China; The First Affiliation Hospital of Anhui Medical University, Anhui, 230022, China; The First Affiliated Hospital, Zhejiang University School of Medicine, Hangzhou, 311103, China; Faculty of Animal Science and Technology, Yunnan Agricultural University, Kunming, 650201, China; College of Veterinary Medicine, Yunnan Agricultural University, Kunming, 650201, China; Renal Division, Department of Medicine, Peking University First Hospital, Renal Pathology Center, Institute of Nephrology, Peking University, Key Laboratory of Renal Disease, Ministry of Health of China; Bio-X Center for Interdisciplinary Innovation, Yunnan University, Kunming, Yunnan 650091, China

**Author notes:** Authors contributed equally to this work (Kaixiang Xu, Heng Zhao, Baoyu Jia, Jiaoxiang Wang, Nazar Ali Mohammed Ali Siddig, Muhammad Ameen Jamal). Correspondence: Tingbo Liang, Hong-Ye Zhao; Beicheng Sun; Hong-Jiang Wei.

**Keywords:** Donor pig, gene editing, immune rejection, pathogenic microorganisms, xenotransplantation

## Abstract

Xenotransplantation has entered the clinical phase to fulfill the global organ shortage. However, recent clinical studies revealed that the xenograft from current gene-edited (GE) pigs still poses the risk of immune rejection, and biosafety concerns. In this study, we successfully constructed a large batch of 10- (GTKO/CMAHKO/ β4GalNT2KO/hCD46/hCD55/hCD59/hTBM/hEPCR/hCD39/hCD47) GE cloned (GEC) donor pigs by utilizing gene editing and somatic cell cloning technology, and successfully obtained F1 generation. Phenotypic characterization of 10-GEC pigs showed the deletion of three xenoantigens along with expression of seven human transgenes in various tissues. Digital droplet polymerase chain reaction, and whole genome sequencing indicated 2 copies of hCD46/hCD55/hCD59/hTBM/hCD39 and 1 copy of hEPCR/hCD47 in pig genome without significant off-target and damage to the porcine own functional genes. The validation results showed that 10-GEC pigs effectively inhibited the attacks of human antibodies, complement, and macrophages on porcine endothelial cells and alleviated the coagulation abnormalities between pigs and humans. 10-GEC pigs were negative for all zoonotic pathogens (48) including cytomegalovirus, except streptococcal infections. Kidney, heart, and liver xenografts from these 10-GE pigs were transplanted to non-human primates (NHP), which started working normally without hyperacute rejection. Among them, the heart and liver transplant recipient died without resuscitation due to unexpected interruption of oxygen supply, while the 2 kidney transplant recipients survived for 23 and 16 days, respectively. Pathological analysis showed that 10-GE pig kidney xenografts showed mesenchymal congestion, and fibrosis, cellular hyperplasia, with minor antibody and complement deposition, and significantly reduced the infiltration of CD68+ macrophage. In summary, we successfully produced a group of specific pathogen free GEC donor pigs that effectively mitigated immune rejection upon multi-organ transplantation to NHP.
