## Supplementa fles for "Specific Pathogen Free Ten Gene-Edited Pig Donor for Xenotransplantation": Table S12.xlsx

### Sheet: Sheet1
Generation of 10-GEC pigs
Sr#	Cloned pig ID	Gender	Date of embryo transfer	Surrogate dam	Date of birth	Birth weight（g）
1	33dDN10TGC3F04P01	♂	2023.2.18	P820	2023.6.13	860
2	33dDN10TGC3F04P02					450
3	33dDN10TGC3F04P03					360
4	33dDN10TGC3F04P04					480
5	33dDN10TGC3F04P05					560
6	33dDN10TGC3F04P06					900
7	33dDN10TGC3F04P07					360
8	33dDN10TGC3F04P08					570
9	33dDN10TGC3F04P09					450
10	33dDN10TGC3F04P10					580
11	33dDN10TGC3F04P11					930
12	33dDN10TGC3F04P12	♂	2023.2.23	P748	2023.6.18	700
13	33dDN10TGC3F04P13					650
14	33dDN10TGC3F04P14					670
15	33dDN10TGC3F04P15				2023.6.19	940
16	33dDN10TGC3F04P16	♂	2023.2.25	P885	2023.6.20	700
17	33dDN10TGC3F04P17					550
18	33dDN10TGC3F04P18					520
19	33dDN10TGC3F04P19					620
20	33dDN10TGC3F03P01	♂	2023.2.28	P905	2023.6.23	630
21	33dDN10TGC3F03P02					870
22	33dDN10TGC3F03P03					600
23	33dDN10TGC3F03P04					1100
24	33dDN10TGC3F03P05	♂	2023.2.28	P792	2023.6.23	510
25	33dDN10TGC3F03P06					510
26	33dDN10TGC3F03P07	♂	2023.2.28	P886	2023.6.25	920
27	33dDN10TGC3F03P08					510
28	33dDN10TGC3F03P09					740
29	33dDN10TGC3F03P10	♂	2023.3.2	P873	2023.6.25	550
30	33dDN10TGC3F03P11	♂	2023.3.2	P876	2023.6.27	480
31	33dDN10TGC3F03P12					430
32	33dDN10TGC3F03P13
33	33dDN10TGC3F01P01	♂	2023.3.4	P892	2023.6.26	620
34	33dDN10TGC3F01P02					680
35	33dDN10TGC3F01P03	♂	2023.3.2	P902	2023.6.27	690
36	33dDN10TGC3F01P04					850
37	33dDN10TGC3F01P05					640
38	33dDN10TGC3F01P06					400
39	33dDN10TGC3F01P07					440
40	33dDN10TGC3F01P08	♂	2023.3.4	P934	2023.6.28	540
41	33dDN10TGC3F01P09					680
42	33dDN10TGC3F01P10	♂	2023.3.7	P868	2023.6.30	610
43	33dDN10TGC3F01P11					670
44	33dDN10TGC3F01P12					960
45	33dDN10TGC3F01P13					1100
46	33dDN10TGC3F01P14					510
47	33dDN10TGC3F01P15					1050
48	33dDN10TGC3F01P16	♂	2023.3.7	P899	2023.6.30	570
49	33dDN10TGC3F01P17					810
50	33dDN10TGC3F01P18	♂	2023.3.4	P932	2023.6.30	480
51	33dDN10TGC3F01P19					170
52	33dDN10TGC3F01P20					580
53	33dDN10TGC3F02P01	♂	2023.3.14	P864	2023.7.7	730
54	33dDN10TGC3F02P02					970
55	33dDN10TGC3F02P03					470
56	33dDN10TGC3F02P04					720
57	33dDN10TGC3F02P05					700
58	33dDN10TGC3F02P06	♂	2023.3.14	P888	2023.7.7	780
59	33dDN10TGC3F02P07					650
60	33dDN10TGC3F02P08					820
61	33dDN10TGC3F02P09	♂	2023.3.21	P920	2023.7.14	670
62	33dDN10TGC3F02P10					690
63	33dDN10TGC3F02P11				2023.7.15	720
64	33dDN10TGC3F02P12	♂	2023.3.21	P877	2023.7.14	250
65	33dDN10TGC3F01C2F01P01	♂	2023.4.15	P916	2023.8.2	550
66	33dDN10TGC3F01C2F01P02
67	33dDN10TGC3F01C2F01P03					780
68	33dDN10TGC3F01C2F01P04					500
69	33dDN10TGC3F01C2F01P05					970
70	33dDN10TGC3F01C2F01P06				2023.8.3	1090
71	33dDN10TGC3F01C2F01P07	♂	2023.4.15	P929	2023.8.9	560
72	33dDN10TGC3F01C2F01P08					650
73	33dDN10TGC3F01C2F01P09					850
74	DN10TGC3F04P06P01	♂	2023.11.7	P1240	2024.3.2
75	DN10TGC3F04P06P02					380
76	DN10TGC3F04P16P01	♂	2023.11.7	P1262	2024.3.4
77	DN10TGC3F04P16P02					290
78	DN10TGC3F04P16P03					430
79	DN10TGC3F04P16P04					440
80	DN10TGC3F04P16P05	♂	2023.11.9	P1211	2024.3.5	700
81	DN10TGC3F04P16P06					660
82	DN10TGC3F04P16P07					670
83	DN10TGC3F04P16P08					340
84	DN10TGC3F04P16P09					310
85	DN10TGC3F04P16P10					700
86	DN10TGC3F04P16P11	♂	2023.1.7	P1223	2024.3.5	590
87	DN10TGC3F04P16P12	♂	2023.11.9	P1256	2024.3.6	500
88	DN10TGC3F04P16P13					260
89	DN10TGC3F04P16P14					380
90	DN10TGC3F04P16P15					550
91	DN10TGC3F04P16P16					540
92	DN10TGC3F04P16P17					430
93	DN10TGC3F04P16P18					500
94	DN10TGC3F04P06P03	♂	2023.11.14	P1238	2024.3.8	580
95	DN10TGC3F04P06P04					690
96	DN10TGC3F04P06P05					520
97	DN10TGC3F04P06P06					410
98	DN10TGC3F04P06P07					440
99	DN10TGC3F04P16P19	♂	2023.11.14	P1241	2024.3.8	310
100	DN10TGC3F04P16P20					310
101	DN10TGC3F04P16P21					620
102	DN10TGC3F04P16P22					440
103	DN10TGC3F04P16P23					600
104	DN10TGC3F04P16P24					470
105	DN10TGC3F04P16P25					280
106	DN10TGC3F04P16P26	♂	2023.11.14	P1257	2024.3.8
107	DN10TGC3F04P16P27
108	DN10TGC3F04P16P28					370
109	DN10TGC3F04P16P29					230
110	DN10TGC3F04P16P30					430
111	DN10TGC3F04P16P31
112	DN10TGC3F04P16P32	♀	2023.11.14	P1200	2024.3.10	710
113	DN10TGC3F04P16P33	♂				740
114	DN10TGC3F04P16P34	♂	2023.11.18	P1236	2024.3.12	450
115	DN10TGC3F04P16P35					330
116	DN10TGC3F04P16P36					270
117	DN10TGC3F04P16P37
118	DN10TGC3F04P06P08	♂	2023.11.21	P1215	2024.3.17
119	DN10TGC3F04P06P09
120	DN10TGC3F04P06P10
121	DN10TGC3F04P06P11					260
122	DN10TGC3F04P06P12
123	DN10TGC3F04P06P13
124	DN10TGC3F04P12P01	♂	2023.11.28	P1255	2024.3.24
125	DN10TGC3F04P12P02					520
126	DN10TGC3F04P12P03					390
127	DN10TGC3F04P12P04
128	DN10TGC3F04P12P05
129	DN10TGC3F04P12P06					620
130	DN10TGC3F04P12P07	♂	2023.11.30	P1247	2024.3.24
131	DN10TGC3F04P12P08
132	DN10TGC3F04P12P09					170
133	DN10TGC3F04P12P10					420
134			2023.12.2	P1190	2024.3.27
135
136
137	DN10TGC3F03P07P01	♂	2023.12.7	P1217	2024.4.2
138	DN10TGC3F03P07P02
139	DN10TGC3F03P07P03	♂	2023.12.12	P1202	2024.4.5	350
140	DN10TGC3F03P07P04					430
141	DN10TGC3F03P07P05
142	DN10TGC3F03P07P06					400
143	DN10TGC3F03P07P07					480
144	DN10TGC3F03P07P08					610
145	DN10TGC3F03P07P09	♂	2023.12.12	P1218	2024.4.5	430
146	DN10TGC3F03P07P10					670
147	DN10TGC3F03P07P11					490
148	DN10TGC3F03P07P12
149	DN10TGC3F03P07P13
150	DN10TGC3F03P07P14					340
151	DN10TGC3F03P07P15					890
152	DN10TGC3F03P07P16					510
153	DN10TGC3F03P07P17					410
154	DN10TGC3F03P07P18
155	DN10TGC3F04P12P11	♂	2024.1.11	P1232	2024.5.5	800
156	DN10TGC3F04P12P12					980
157	DN10TGC3F04P12P13					540
158	DN10TGC3F04P12P14					600
159	DN10TGC3F04P12P15					940
160	DN10TGC3F04P12P16					950
161	DN10TGC3F04P12P17	♂	2024.1.13	P1213	2024.5.6	750
162	DN10TGC3F04P12P18					490
163	DN10TGC3F04P12P19					710
164	DN10TGC3F04P12P20					800
165	DN10TGC3F04P12P21					750
166	DN10TGC3F04P12P22					850
167	DN10TGC3F04P12P23					730
168	DN10TGC3F04P12P24					620
169	33dDN10TGC3F01C2F01P10	♂	2024.1.20	P1439	2024.5.13	750
170	33dDN10TGC3F01C2F01P11					860
171	33dDN10TGC3F01C2F01P12					690
172	33dDN10TGC3F01C2F01P13					830
173	33dDN10TGC3F01C2F01P14	♂	2024.1.30	P1207	2024.5.23	330
174	33dDN10TGC3F01C2F01P15					750
175	DN10TGC3F04P12P25	♂	2024.2.5	P1333	2024.5.31	860
176	DN10TGC3F04P12P26					500
177	DN10TGC3F04P12P27					700
178	DN10TGC3F04P12P28					680
179	DN10TGC3F04P12P29	♂	2024.2.7	P1540	2024.5.31	860
180	DN10TGC3F04P12P30					980
181	DN10TGC3F04P12P31					440
182	DN10TGC3F04P12P32					1030
183	DN10TGC3F04P12P33					1210
184	DN10TGC3F04P12P34	♂	2024.2.7	P1538	2024.5.31	910
185	DN10TGC3F04P12P35					560
186	DN10TGC3F04P12P36					350
187	DN10TGC3F04P12P37					980
188	DN10TGC3F04P12P38					720
189	DN10TGC3F04P12P39					650
190	DN10TGC3F04P12P40					920
191	DN10TGC3F04P12P41	♂	2024.2.7	P1355	2024.5.31	1080
192	DN10TGC3F04P12P42					530
193	DN10TGC3F04P12P43	♂	2024.2.5	P1314	2024.6.3	340
194	DN10TGC3F04P12P44					600
195	DN10TGC3F04P12P45					500
196	DN10TGC3F04P12P46					560
197	DN10TGC3F04P12P47	♂	2024.2.22	P1541	2024.6.15	470
198	DN10TGC3F04P12P48					700
199	DN10TGC3F04P12P49					580
200	DN10TGC3F04P12P50
201	DN10TGC3F04P12P51
202	DN10TGC3F04P12P52					290
203	DN10TGC3F04P12P53					810
204	DN10TGC3F04P12P54					290
205	DN10TGC3F04P12P55	♂	2024.2.22	P1551	2024.6.15	770
206	DN10TGC3F04P12P56					920
207	DN10TGC3F04P12P57					590
208	DN10TGC3F04P12P58					390
209	DN10TGC3F04P12P59					810
210	DN10TGC3F04P12P60					1010
211	DN10TGC3F04P12P61					1010
212	DN10TGC3F04P12P62					610
213	DN10TGC3F04P12P63					760
214	DN10TGC3F04P12P64	♂	2024.2.22	P1525	2024.6.15	910
215	DN10TGC3F04P12P65					420
216	DN10TGC3F04P12P66					630
217	DN10TGC3F04P12P67
218	DN10TGC3F04P12P68					410
219	DN10TGC3F04P12P69					390
220	DN10TGC3F04P12P70	♂	2024.2.24	P1374	2024.6.17	680
221	DN10TGC3F04P12P71					400
222	DN10TGC3F04P12P72					200
223	DN10TGC3F04P12P73					600
224	DN10TGC3F04P12P74					680
225	DN10TGC3F04P12P75					580
226	DN10TGC3F04P12P76					590
227	DN10TGC3F04P12P77					820
228	DN10TGC3F04P12P78					970
229	DN10TGC3F04P12P79
230	DN10TGC3F04P12P80	♂	2024.2.24	P1531	2024.6.17	890
231	DN10TGC3F04P12P81					490
232	DN10TGC3F04P12P82					610
233	DN10TGC3F04P12P83					460
234	DN10TGC3F04P12P84					740
235	DN10TGC3F04P12P85					850
236	DN10TGC3F04P12P86	♂	2024.2.22	P1522	2024.6.17	430
237	DN10TGC3F04P12P87					680
238	DN10TGC3F04P12P88					450
239	DN10TGC3F04P12P89					470
240	DN10TGC3F04P12P90					630
241	DN10TGC3F04P12P91					1000
242	DN10TGC3F04P12P92	♂	2024.2.24	P1343	2024.6.17	500
243	DN10TGC3F04P12P93					370
244	DN10TGC3F04P12P94					600
245	DN10TGC3F04P12P95					520
246	DN10TGC3F04P12P96					340
247	DN10TGC3F04P12P97					640
248	DN10TGC3F04P12P98					430
249	DN10TGC3F04P12P99	♂	2024.2.22	P1413	2024.6.18	460
250	DN10TGC3F04P12P100
251	DN10TGC3F04P12P101					600
252	DN10TGC3F04P12P102	♂	2024.2.27	P1187	2024.6.21
253	DN10TGC3F04P12P103					670
254	DN10TGC3F04P12P104					410
255	DN10TGC3F04P12P105					910
256	DN10TGC3F04P12P106					540
257	DN10TGC3F04P12P107					1020
258	DN10TGC3F04P12P108	♂	2024.2.27	P1254	2024.6.21	640
259	DN10TGC3F04P12P109					690
260	DN10TGC3F04P12P110					610
261	DN10TGC3F04P12P111					640
262	DN10TGC3F04P12P112					780
263	DN10TGC3F04P12P113					670
264	DN10TGC3F04P12P114					600
265	DN10TGC3F04P12P115	♂	2024.2.29	P1395	2024.6.22	720
266	DN10TGC3F04P12P116					790
267	DN10TGC3F04P12P117	♂	2024.2.29	P1351	2024.6.23	660
268	DN10TGC3F04P12P118					270
269	DN10TGC3F04P12P119					390
270	DN10TGC3F04P12P120					700
271	DN10TGC3F04P12P121
272	DN10TGC3F04P12P122					290
273	DN10TGC3F04P12P123					640
274	DN10TGC3F04P12P124					270
275	DN10TGC3F04P12P125					420
276	DN10TGC3F04P12P126					450
277	DN10TGC3F04P12P127	♂	2024.3.2	P1514	2024.6.24	1160
278	DN10TGC3F04P12P128					300
279	DN10TGC3F04P12P129					640
280	DN10TGC3F04P12P130					810
281	DN10TGC3F04P12P131					1080
282	DN10TGC3F04P12P132					680
283	DN10TGC3F04P12P133					510
284	DN10TGC3F04P12P134					1020
285	DN10TGC3F04P12P135					720
286	DN10TGC3F04P12P136	♂	2024.3.2	P1328	2024.6.24	540
287	DN10TGC3F04P12P137					450
288	DN10TGC3F04P12P138					460
289	DN10TGC3F04P12P139					450
290	DN10TGC3F04P12P140					330
291	DN10TGC3F04P12P141					600
292	DN10TGC3F04P12P142					460
293	DN10TGC3F04P12P143					500
294	DN10TGC3F04P12P144					330
295	DN10TGC3F04P12P145					350
296	DN10TGC3F04P12P146					610
297	DN10TGC3F04P12P147	♂	2024.3.2	P1435	2024.6.24	490
298	DN10TGC3F04P12P148					650
299	DN10TGC3F04P12P149					1090
300	DN10TGC3F04P12P150					960
301	DN10TGC3F04P12P151					610
302	DN10TGC3F04P12P152	♂	2024.2.29	P1519	2024.6.25
303	DN10TGC3F04P12P153					210
304	DN10TGC3F04P12P154					400
305	DN10TGC3F04P12P155					590
306	DN10TGC3F04P12P156					320
307	DN10TGC3F04P12P157					470
308	DN10TGC3F04P12P158	♂	2024.3.2	P1425	2024.6.27
309	DN10TGC3F04P12P159					220
310	DN10TGC3F04P12P160					400
311	DN10TGC3F04P12P161					700
312	DN10TGC3F04P12P162	♂	2024.3.2	P1324	2024.6.27	220
313	DN10TGC3F04P12P163					360
314	DN10TGC3F04P12P164					460
315	DN10TGC3F04P12P165					250
316	DN10TGC3F04P12P166					450
317	DN10TGC3F04P12P167					370
318	DN10TGC3F04P12P168					400
319	DN10TGC3F04P12P169					300
320	DN10TGC3F04P12P170					570
321	DN10TGC3F04P12P171	♂	2024.3.21	P1454	2024.7.13	530
322	DN10TGC3F04P12P172					620
323	DN10TGC3F04P12P173	♂	2024.3.23	P1357	2024.7.16	610
324	DN10TGC3F04P12P174					880
325	DN10TGC3F04P12P175					810
326	DN10TGC3F04P12P176					800
327	DN10TGC3F04P12P177					800
328	DN10TGC3F02P02P01	♂	2024.5.23	P1492	2024.9.14	880
329	DN10TGC3F02P02P02					750
330	DN10TGC3F02P02P03					650
331	DN10TGC3F02P02P04	♂	2024.5.28	P1528	2024.9.15	950
332	DN10TGC3F02P02P05					710
333	DN10TGC3F02P02P06					800
334	DN10TGC3F02P02P07	♂	2024.5.28	P1228	2024.9.19	560
335	DN10TGC3F02P02P08					790
336	DN10TGC3F02P02P09					900
337	DN10TGC3F02P02P10					380
338	DN10TGC3F02P02P11					340
339	DN10TGC3F02P02P12					450
340	DN10TGC3F02P02P13					310
341	DN10TGC3F02P02P14					610
342	DN10TGC3F02P02P15	♂	2024.5.25	P1544	2024.9.20	510
343	DN10TGC3F02P02P16					620
344	DN10TGC3F02P02P17	♂	2024.5.28	P1471	2024.9.20	600
345	DN10TGC3F02P02P18					620
346	DN10TGC3F02P02P19					480
347	DN10TGC3F02P02P20					600
348	DN10TGC3F02P02P21				2024.9.21	710
349	DN10TGC3F02P02P22	♂	2024.5.28	P1494	2024.9.22	940
350	DN10TGC3F02P02P23					270
351	DN10TGC3F02P02P24					690
352	DN10TGC3F02P02P25					890
353	DN10TGC3F02P02P26				2024.9.23	360
354	DN10TGC3F02P02P27					380
355	DN10TGC3F02P02P28
356	DN10TGC3F04P12P178	♂	2024.6.1	P1449	2024.9.24	230
357	DN10TGC3F04P12P179					700
358	DN10TGC3F04P12P180					390
359	DN10TGC3F04P12P181					830
360	DN10TGC3F04P12P182					430
361	DN10TGC3F04P12P183	♂	2024.6.11	P1478	2024.10.3	470
362	DN10TGC3F04P12P184					680
363	DN10TGC3F04P12P185					810
364	DN10TGC3F04P12P186					580
365	DN10TGC3F04P12P187					980
366	DN10TGC3F04P12P188					870
367	DN10TGC3F04P12P189	♂	2024.6.11	P1568	2024.10.3	320
368	DN10TGC3F04P12P190					360
369	DN10TGC3F04P12P191					360
370	DN10TGC3F04P12P192	♂	2024.6.8	P1469	2024.10.3	190
371	DN10TGC3F04P12P193					610
372	DN10TGC3F04P12P194	♂	2024.6.11	P1564	2024.10.3	420
373	DN10TGC3F04P12P195					240
374	DN10TGC3F04P12P196					550
375	DN10TGC3F04P12P197					380
376	DN10TGC3F04P12P198					430
377	DN10TGC3F04P12P199				2024.10.4	420
378	DN10TGC3F04P12P200	♂	2024.6.11	P1405	2024.10.4	380
379	DN10TGC3F04P12P201					470
380	DN10TGC3F04P12P202	♂	2024.6.13	P1580	2024.10.5	370
381	DN10TGC3F04P12P203					410
382	DN10TGC3F04P12P204					550
383	DN10TGC3F04P12P205					490
384	DN10TGC3F04P12P206					570
385	DN10TGC3F04P12P207					390
386	DN10TGC3F04P12P208					430
387	DN10TGC3F04P12P209					900
388	DN10TGC3F04P12P210					310
389	DN10TGC3F04P12P211					1000
390	DN10TGC3F04P12P212					390
391	DN10TGC3F04P12P213	♂	2024.6.13	P1295	2024.10.5	260
392	DN10TGC3F04P12P214					360
393	DN10TGC3F04P12P215					450
394	DN10TGC3F04P12P216
395	DN10TGC3F04P12P217					250
396	DN10TGC3F04P12P218					270
397	DN10TGC3F04P12P219					410
398	DN10TGC3F04P12P220					560
399	DN10TGC3F04P12P221					480
400	DN10TGC3F04P12P222					280
401	DN10TGC3F04P12P223					580
402	DN10TGC3F04P12P224	♂	2024.6.13	P1406	2024.10.5	420
403	DN10TGC3F04P12P225					480
404	DN10TGC3F04P12P226				2024.10.6	420
405	DN10TGC3F04P12P227					230
406	DN10TGC3F04P12P228					280
407	DN10TGC3F04P12P229	♂	2024.6.11	P1561	2024.10.6	840
408	DN10TGC3F04P12P230	♂	2024.6.15	P1216	2024.10.7	610
409	DN10TGC3F04P12P231					800
410	DN10TGC3F04P12P232					820
411	DN10TGC3F04P12P233					830
412	DN10TGC3F04P12P234					930
413	DN10TGC3F04P12P235					730
414	DN10TGC3F04P12P236	♂	2024.6.15	P1547	2024.10.7	790
415	DN10TGC3F04P12P237					880
416	DN10TGC3F04P12P238	♂	2024.6.15	P1579	2024.10.7	100
417	DN10TGC3F04P12P239	♂	2024.6.18	P1495	2024.10.10	700
418	DN10TGC3F04P12P240					750
419	DN10TGC3F04P12P241					540
420	DN10TGC3F04P12P242					390
421	DN10TGC3F04P12P243	♂	2024.6.18	P1388	2024.10.10	480
422	DN10TGC3F04P12P244					330
423	DN10TGC3F04P12P245					390
424	DN10TGC3F04P12P246					460
425	DN10TGC3F04P12P247					480
426	DN10TGC3F04P12P248					640
427	DN10TGC3F04P12P249				2024.10.11	630
428	DN10TGC3F04P12P250	♂	2024.6.18	P1366	2024.10.10	390
429	DN10TGC3F04P12P251					290
430	DN10TGC3F04P12P252					630
431	DN10TGC3F04P12P253				2024.10.11	550
432	DN10TGC3F04P12P254					600
433	DN10TGC3F04P12P255					650
434	DN10TGC3F04P12P256					550
435	DN10TGC3F04P12P257	♂	2024.6.15	P1473	2024.10.10	570
436	DN10TGC3F04P12P258					770
437	DN10TGC3F04P12P259	♂	2024.6.18	P1410	2024.10.13
438	DN10TGC3F04P12P260					340
439	DN10TGC3F04P12P261					620
440	DN10TGC3F04P12P262					400
441	DN10TGC3F04P12P263	♂	2024.6.21	P1409	2024.10.13	540
442	DN10TGC3F04P12P264					650
443	DN10TGC3F04P12P265					400
444	DN10TGC3F04P12P266					400
445	DN10TGC3F04P12P267	♂	2024.6.22	P1575	2024.10.14	670
446	DN10TGC3F04P12P268					660
447	DN10TGC3F04P12P269					890
448	DN10TGC3F04P12P270					490
449	DN10TGC3F04P12P271					690
450	DN10TGC3F04P12P272					830
451	DN10TGC3F04P12P273					940
452	DN10TGC3F04P12P274					800
453	DN10TGC3F04P12P275					690
454	DN10TGC3F04P12P276					780
455	DN10TGC3F04P12P277	♂	2024.6.22	P1480	2024.10.14	460
456	DN10TGC3F04P12P278					270
457	DN10TGC3F04P12P279					400
458	DN10TGC3F04P12P280					430
459	DN10TGC3F04P12P281					410
460	DN10TGC3F04P12P282					690
461	DN10TGC3F04P12P283					430
462	DN10TGC3F04P12P284					460
463	DN10TGC3F04P12P285					270
464	DN10TGC3F04P12P286					420
465	DN10TGC3F04P12P287	♂	2024.6.21	P1559	2024.10.14	640
466	DN10TGC3F04P12P288					520
467	DN10TGC3F04P12P289					480
468	DN10TGC3F04P12P290					350
469	DN10TGC3F04P12P291					720
470	DN10TGC3F04P12P292	♂	2024.6.21	P1426	2024.10.16	570
471	DN10TGC3F04P12P293	♂	2024.6.21	P1403	2024.10.16	360
472	DN10TGC3F04P12P294					540
473	DN10TGC3F04P12P295					450
474	DN10TGC3F04P12P296				2024.10.17	650
475	DN10TGC3F04P12P297	♂	2024.6.225	P1491	2024.10.17	820
476	DN10TGC3F04P12P298					620
477	DN10TGC3F04P12P299					610
478	DN10TGC3F04P12P300					620
479	DN10TGC3F04P12P301					490
480	DN10TGC3F04P12P302					620
481	DN10TGC3F04P12P303					710
482	DN10TGC3F04P12P304					500
483	DN10TGC3F04P12P305					580
484	DN10TGC3F04P12P306					720
485	DN10TGC3F04P12P307					800
486	DN10TGC3F04P12P308					600
487	DN10TGC3F04P12P309	♂	2024.6.25	P1376	2024.10.17	460
488	DN10TGC3F04P12P310	♂	2024.6.27	P1499	2024.10.19	760
489	DN10TGC3F04P12P311					690
490	DN10TGC3F04P12P312					680
491	DN10TGC3F04P12P313	♂	2024.6.29	P1412	2024.10.21	580
492	DN10TGC3F04P12P314					620
493	DN10TGC3F04P12P315					700
494	DN10TGC3F04P12P316					360
495	DN10TGC3F04P12P317					1200
496	DN10TGC3F04P12P318	♂	2024.6.26	P1552	2024.10.22	980
497	DN10TGC3F04P12P319					640
498	DN10TGC3F04P12P320					760
499	DN10TGC3F04P12P321	♂	2024.6.26	P1493	2024.10.22	390
500	DN10TGC3F04P12P322	♂	2024.7.2	P1475	2024.10.24	580
501	DN10TGC3F04P12P323					640
502	DN10TGC3F04P12P324					970
503	DN10TGC3F04P12P325
504	DN10TGC3F04P12P326					830
505	DN10TGC3F04P12P327	♂	2024.7.2	P1286	2024.10.27	230
506	DN10TGC3F04P12P328					410
507	DN10TGC3F04P12P329					380
508	DN10TGC3F04P12P330					330
509	DN10TGC3F04P12P331					480
510	DN10TGC3F04P12P332					850
511	DN10TGC3F04P12P333	♂	2024.7.2	P1483	2024.10.27	500
512	DN10TGC3F04P12P334					570
513	DN10TGC3F04P12P335					420
514	DN10TGC3F04P12P336					550
515	DN10TGC3F04P12P337					760
516	DN10TGC3F04P12P338	♂	2024.9.14	P1292	2025.1.9
517	DN10TGC3F04P12P339					560
518	DN10TGC3F04P12P340					550
519	DN10TGC3F04P12P341					480
520	DN10TGC3F04P12P342					800
521	DN10TGC3F04P12P343					590
522	DN10TGC3F04P12P344	♂	2024.9.17	P1591	2025.1.9	560
523	DN10TGC3F04P12P345					660
524	DN10TGC3F04P12P346					520
525	DN10TGC3F04P12P347					400
526	DN10TGC3F04P12P348					560
527	DN10TGC3F04P12P349					600
528	DN10TGC3F04P12P350					700
529	DN10TGC3F04P12P351					430
530	DN10TGC3F04P12P352	♂	2024.9.16	P1616	2025.1.11	640
531	DN10TGC3F04P12P353					630
532	DN10TGC3F04P12P354					450
533	DN10TGC3F04P12P355					830
534	DN10TGC3F04P12P356					640
535	DN10TGC3F04P12P357					470
536	DN10TGC3F04P12P358	♂	2024.9.21	P1687	2025.1.13	610
537	DN10TGC3F04P12P359					650
538	DN10TGC3F04P12P360					600
539	DN10TGC3F04P12P361					830
540	DN10TGC3F04P12P362	♂	2024.9.21	P1605	2025.1.13	630
541	DN10TGC3F04P12P363					290
542	DN10TGC3F04P12P364	♂	2024.9.21	P1644	2025.1.13	440
543	DN10TGC3F04P12P365					730
544	DN10TGC3F04P12P366					720
545	DN10TGC3F04P12P367	♂	2024.9.21	P1411	2025.1.16	560
546	DN10TGC3F04P12P368					840
547	DN10TGC3F04P12P369					490
548	DN10TGC3F04P12P370					700
549	DN10TGC3F04P12P371					720
550	DN10TGC3F04P12P372	♂	2024.9.24	P1650	2025.1.17	730
551	DN10TGC3F04P12P373					750
552	DN10TGC3F04P12P374					800
553	DN10TGC3F04P12P375					910
554	DN10TGC3F04P12P376	♂	2024.9.26	P1639	2025.1.21	700
555	DN10TGC3F04P12P377					430
556	DN10TGC3F04P12P378					830
557	DN10TGC3F04P12P379					650
558	DN10TGC3F04P12P380					820
559	DN10TGC3F04P12P381					600
560	DN10TGC3F04P12P382	♂	2024.10.1	P1662	2025.1.23	430
561	DN10TGC3F04P12P383					910
562	DN10TGC3F04P12P384					980
563	DN10TGC3F04P12P385					780
564	DN10TGC3F04P12P386	♂	2024.10.1	P1614	2025.1.23	880
565	DN10TGC3F04P12P387					610
566	DN10TGC3F04P12P388					550
567	DN10TGC3F04P12P389					490
568	DN10TGC3F04P12P390					780
569	DN10TGC3F04P12P391					550
570	DN10TGC3F04P12P392					280
571	DN10TGC3F04P12P393					960
572	DN10TGC3F04P12P394	♂	2024.10.1	P1610	2025.1.26	250
573	DN10TGC3F04P12P395					490
574	DN10TGC3F04P12P396					590
575	DN10TGC3F04P12P397					620
576	DN10TGC3F04P12P398					470
577	DN10TGC3F04P12P399	♂	2024.10.5	P1664	2025.1.27	620
578	DN10TGC3F04P12P400					550
579	DN10TGC3F04P12P401					660
580	DN10TGC3F04P12P402					680
581	DN10TGC3F04P12P403					290
582	DN10TGC3F04P12P404
