## Supplementa fles for "Specific Pathogen Free Ten Gene-Edited Pig Donor for Xenotransplantation": Table S14.xlsx

### Sheet: Sheet1
Sample ID	Chromosome	Variation location	Reference sequence	Variation sequence	Genotype of control (34dDN201618F06)	Genotype of 8GEC pigs	sgRNA	Offtarget sequence	DNA strand	Mismatches	Gene annotation	Gene description
10TGC3F04P12	chr1	57577384	AG	A	0/0	0/1	CAACTGTAATGGTTGTGTTTNNN	CAAaTGTAATGtTTcTcTTTAGG	+	4	intergenic[gene-RRAGD(dist=153327),gene-ANKRD6(dist=28261)]
10TGC3F04P12	chr1	262000000	TTGACAGAACCACTCTTCCTTTGACATTCATTATTTTCTCCTGGGAAAAGAAAA	T	0/0	0/1	CAACTGTAATGGTTGTGTTTNNN	CAACTGTAATGGTTGTGTTTTGG	-	0	frameshift deletion[gene-GGTA1P:rna-XM_005660399.3:wholegene,]
10TGC3F04P12	chr1	262000000	ATTC	A	0/0	1/0	GAGAAAATAATGAATGTCAANNN	GAGAAAATAATGAATGTCAAAGG	-	0	nonframeshift deletion[gene-GGTA1P:rna-XM_005660399.3:exon2:c.3_5del:p.1_2del,]
10TGC3F04P12	chr1	262000000	ATTATTTT	A	0/0	1/0	GAGAAAATAATGAATGTCAANNN	GAGAAAATAATGAATGTCAAAGG	-	0	frameshift deletion[gene-GGTA1P:rna-XM_005660399.3:wholegene,]
10TGC3F04P12	chr1	262000000	CT	C	0/0	1/0	GAGAAAATAATGAATGTCAANNN	GAGAAAATAATGAATGTCAAAGG	-	0	UTR5[gene-GGTA1P]
10TGC3F04P12	chr7	19901986	AGATGGAGGCTCGTGTAGTAACCACCATCCTCGCGCAAAAGCAGGACCGATTAACCAAGGATCGAACACCATCCTCTTGTCTCCCAGCTTGAGGTCCATGCAGGCGTGAGTAAGGTACGTGATC	A	0/0	0/1	TACACGAGCCTCCATCTGATNNN	TACACGAGCCTCCATCTGATTGG	-	0	deletion [CMAH]
10TGC3F04P12	chr7	19901896	TTGAGGGCTCACCCTTCCTTACCTCAGGTGGTCTGAGTGCATGTGACTGATGTAAATTAAATCTGCGCGGCTCAGCCTCTCCAGCCAATCAGA	T	0/0		TACACGAGCCTCCATCTGATNNN	TACACGAGCCTCCATCTGATTGG			deletion [CMAH]
10TGC3F04P12	chr7	19902099	GGTACGTGATC	G	0/0	0/1	GAGTAAGGTACGTGATCTGTNNN	GAGTAAGGTACGTGATCTGTTGG	+	0	deletion [CMAH]
10TGC3F04P12	chr12	25388058	TCACCCGTTTTCACCGTAGAAATCGGGTTTCTCAGGTAGAAGCTTCAGCGTCTGCGCATCCAGGGTGGGGGACGGGATGGGTGAGTTGAGGAGACTGAAGTCTGTATCGAGGAACACGCTTTGGAACATAAAGAGTCCAACGCTCAGGACCAAAAGCACCATCGATATCTTGAGGATCGACAGA	T	0/0	0/1					nonframeshift deletion[gene-B4GALNT2:rna-XM_021066146.1:exon2:c.24_203del:p.8_68del]
10TGC3F04P16P05	chr1	57577384	AG	A	0/0	0/1	CAACTGTAATGGTTGTGTTTNNN	CAAaTGTAATGtTTcTcTTTAGG	+	4	intergenic[gene-RRAGD(dist=153327),gene-ANKRD6(dist=28261)]
10TGC3F04P16P05	chr1	262000000	TTGACAGAACCACTCTTCCTTTGACATTCATTATTTTCTCCTGGGAAAAGAAAA	T	0/0	0/1	CAACTGTAATGGTTGTGTTTNNN	CAACTGTAATGGTTGTGTTTTGG	-	0	frameshift deletion[gene-GGTA1P:rna-XM_005660399.3:wholegene,]
10TGC3F04P16P05	chr1	262000000	ATTC	A	0/0	1/0	GAGAAAATAATGAATGTCAANNN	GAGAAAATAATGAATGTCAAAGG	-	0	nonframeshift deletion[gene-GGTA1P:rna-XM_005660399.3:exon2:c.3_5del:p.1_2del,]
10TGC3F04P16P05	chr1	262000000	ATTATTTT	A	0/0	1/0	GAGAAAATAATGAATGTCAANNN	GAGAAAATAATGAATGTCAAAGG	-	0	frameshift deletion[gene-GGTA1P:rna-XM_005660399.3:wholegene,]
10TGC3F04P16P05	chr1	262000000	CT	C	0/0	1/0	GAGAAAATAATGAATGTCAANNN	GAGAAAATAATGAATGTCAAAGG	-	0	UTR5[gene-GGTA1P]
10TGC3F04P16P05	chr7	19901986	AGATGGAGGCTCGTGTAGTAACCACCATCCTCGCGCAAAAGCAGGACCGATTAACCAAGGATCGAACACCATCCTCTTGTCTCCCAGCTTGAGGTCCATGCAGGCGTGAGTAAGGTACGTGATC	A	0/0	0/1	TACACGAGCCTCCATCTGATNNN	TACACGAGCCTCCATCTGATTGG	-	0	deletion [CMAH]
10TGC3F04P16P05	chr7	19901896	TTGAGGGCTCACCCTTCCTTACCTCAGGTGGTCTGAGTGCATGTGACTGATGTAAATTAAATCTGCGCGGCTCAGCCTCTCCAGCCAATCAGA	T	0/0		TACACGAGCCTCCATCTGATNNN	TACACGAGCCTCCATCTGATTGG	-	0	deletion [CMAH]
10TGC3F04P16P05	chr7	19902099	GGTACGTGATC	G	0/0	0/1	GAGTAAGGTACGTGATCTGTNNN	GAGTAAGGTACGTGATCTGTTGG	+	0	deletion [CMAH]
10TGC3F04P16P05	chr7	79250348	C	T	0/0	0/1	GAGAAAATAATGAATGTCAANNN	GAGAAAATAcTaAAaGgCAAGGG	+	4	downstream[gene-LOC100513553]
10TGC3F04P16P05	chr7	79250354	GG	AA	0/0	0/1	GAGAAAATAATGAATGTCAANNN	GAGAAAATAcTaAAaGgCAAGGG	+	4	downstream[gene-LOC100513553]
10TGC3F04P16P05	chr7	79250357	A	C	0/0	0/1	GAGAAAATAATGAATGTCAANNN	GAGAAAATAcTaAAaGgCAAGGG	+	4	downstream[gene-LOC100513553]
10TGC3F04P16P05	chr7	79250361	G	A	0/0	0/1	GAGAAAATAATGAATGTCAANNN	GAGAAAATAcTaAAaGgCAAGGG	+	4	downstream[gene-LOC100513553]
10TGC3F04P16P05	chr7	79250370	C	G	0/0	0/1	GAGAAAATAATGAATGTCAANNN	GAGAAAATAcTaAAaGgCAAGGG	+	4	downstream[gene-LOC100513553]
10TGC3F04P16P05	chr7	79250377	G	A	0/0	0/1	GAGAAAATAATGAATGTCAANNN	GAGAAAATAcTaAAaGgCAAGGG	+	4	downstream[gene-LOC100513553]
10TGC3F04P16P05	chr7	79997823	T	TA	0/0	0/1	GAGAAAATAATGAATGTCAANNN	GAGAAAATAcTaAAaGgCAAGGG	+	4	downstream[gene-LOC110261723]
10TGC3F04P16P05	chr12	25388058	TCACCCGTTTTCACCGTAGAAATCGGGTTTCTCAGGTAGAAGCTTCAGCGTCTGCGCATCCAGGGTGGGGGACGGGATGGGTGAGTTGAGGAGACTGAAGTCTGTATCGAGGAACACGCTTTGGAACATAAAGAGTCCAACGCTCAGGACCAAAAGCACCATCGATATCTTGAGGATCGACAGA	T	0/0	0/1					nonframeshift deletion[gene-B4GALNT2:rna-XM_021066146.1:exon2:c.24_203del:p.8_68del]
10TGC3F04P16P10	chr1	57577384	AG	A	0/0	0/1	CAACTGTAATGGTTGTGTTTNNN	CAAaTGTAATGtTTcTcTTTAGG	+	4	intergenic[gene-RRAGD(dist=153327),gene-ANKRD6(dist=28261)]
10TGC3F04P16P10	chr1	262000000	TTGACAGAACCACTCTTCCTTTGACATTCATTATTTTCTCCTGGGAAAAGAAAA	T	0/0	0/1	CAACTGTAATGGTTGTGTTTNNN	CAACTGTAATGGTTGTGTTTTGG	-	0	frameshift deletion[gene-GGTA1P:rna-XM_005660399.3:wholegene,]
10TGC3F04P16P10	chr1	262000000	ATTC	A	0/0	1/0	GAGAAAATAATGAATGTCAANNN	GAGAAAATAATGAATGTCAAAGG	-	0	nonframeshift deletion[gene-GGTA1P:rna-XM_005660399.3:exon2:c.3_5del:p.1_2del,]
10TGC3F04P16P10	chr1	262000000	ATTATTTT	A	0/0	1/0	GAGAAAATAATGAATGTCAANNN	GAGAAAATAATGAATGTCAAAGG	-	0	frameshift deletion[gene-GGTA1P:rna-XM_005660399.3:wholegene,]
10TGC3F04P16P10	chr1	262000000	CT	C	0/0	1/0	GAGAAAATAATGAATGTCAANNN	GAGAAAATAATGAATGTCAAAGG	-	0	UTR5[gene-GGTA1P]
10TGC3F04P16P10	chr7	19901986	AGATGGAGGCTCGTGTAGTAACCACCATCCTCGCGCAAAAGCAGGACCGATTAACCAAGGATCGAACACCATCCTCTTGTCTCCCAGCTTGAGGTCCATGCAGGCGTGAGTAAGGTACGTGATC	A	0/0	0/1	TACACGAGCCTCCATCTGATNNN	TACACGAGCCTCCATCTGATTGG	-	0	deletion [CMAH]
10TGC3F04P16P10	chr7	19901896	TTGAGGGCTCACCCTTCCTTACCTCAGGTGGTCTGAGTGCATGTGACTGATGTAAATTAAATCTGCGCGGCTCAGCCTCTCCAGCCAATCAGA	T	0/0		TACACGAGCCTCCATCTGATNNN	TACACGAGCCTCCATCTGATTGG			deletion [CMAH]
10TGC3F04P16P10	chr7	19902099	GGTACGTGATC	G	0/0	0/1	GAGTAAGGTACGTGATCTGTNNN	GAGTAAGGTACGTGATCTGTTGG	+	0	deletion [CMAH]
10TGC3F04P16P10	chr7	79250348	C	T	0/0	0/1	GAGAAAATAATGAATGTCAANNN	GAGAAAATAcTaAAaGgCAAGGG	+	4	downstream[gene-LOC100513553]
10TGC3F04P16P10	chr7	79250354	GG	AA	0/0	0/1	GAGAAAATAATGAATGTCAANNN	GAGAAAATAcTaAAaGgCAAGGG	+	4	downstream[gene-LOC100513553]
10TGC3F04P16P10	chr7	79250357	A	C	0/0	0/1	GAGAAAATAATGAATGTCAANNN	GAGAAAATAcTaAAaGgCAAGGG	+	4	downstream[gene-LOC100513553]
10TGC3F04P16P10	chr7	79250361	G	A	0/0	0/1	GAGAAAATAATGAATGTCAANNN	GAGAAAATAcTaAAaGgCAAGGG	+	4	downstream[gene-LOC100513553]
10TGC3F04P16P10	chr7	79250370	C	G	0/0	0/1	GAGAAAATAATGAATGTCAANNN	GAGAAAATAcTaAAaGgCAAGGG	+	4	downstream[gene-LOC100513553]
10TGC3F04P16P10	chr7	79250377	G	A	0/0	0/1	GAGAAAATAATGAATGTCAANNN	GAGAAAATAcTaAAaGgCAAGGG	+	4	downstream[gene-LOC100513553]
10TGC3F04P16P10	chr7	79997823	T	TA	0/0	0/1	GAGAAAATAATGAATGTCAANNN	GAGAAAATAcTaAAaGgCAAGGG	+	4	downstream[gene-LOC110261723]
10TGC3F04P16P10	chr12	25388058	TCACCCGTTTTCACCGTAGAAATCGGGTTTCTCAGGTAGAAGCTTCAGCGTCTGCGCATCCAGGGTGGGGGACGGGATGGGTGAGTTGAGGAGACTGAAGTCTGTATCGAGGAACACGCTTTGGAACATAAAGAGTCCAACGCTCAGGACCAAAAGCACCATCGATATCTTGAGGATCGACAGA	T	0/0	0/1					nonframeshift deletion[gene-B4GALNT2:rna-XM_021066146.1:exon2:c.24_203del:p.8_68del]
"0/0" refers to homozygous genotype of control, "0/1" and "1/0" refer to heterozygous geontype of 10TG pigs, "+" refers to forward strand, "-" refers to reverse strand
