## Supplementa fles for "Specific Pathogen Free Ten Gene-Edited Pig Donor for Xenotransplantation": Table S15.xlsx

### Sheet: Sheet1
Chromosome	Left side of insertion position	Right side of insertion position	Strand	10TGC3F04P16P05	10TGC3F04P16P10	10TGC3F04P12	Location information	Annotation of location
Chr13	139800856	139800857	-	√	√	√	Intergenic region	without gene between 10MB upstream and downstream
Chr5	63169557	63169558	+	√	√	√	Intron region of loc110260747 gene	exon2:63159164-63159277 intron:63159278-63180148 exon3:63180149-63180300
Chr6	123097526	123097527	+	√	√	√	Intergenic region	without gene between 10MB upstream and downstream
Note：“√” refers to at least 2 reads that support the insertion sequence at the corresponding locus.
