## Supplementa fles for "Specific Pathogen Free Ten Gene-Edited Pig Donor for Xenotransplantation": Table S 19.xlsx

### Sheet: Patheogenic microorganisms
Categories	No.	Species	Yunnan Province Key Laboratory for Porcine Gene Editing and Xenotransplantation			VRL China			Hangzhou Matridx Biotechnology Co., Ltd.			Beijing Novogene Biotechnology Co., Ltd.
			Sample	Nose/mouth/throat swabs, feces, dandruff and whole blood		Sample	Nose/mouth/throat swabs, feces, dandruff and whole blood			Skin			Plasma
			Method	Result		Method	Result		Method	Result		Method	Result
				10TGC3F04P12P06	DN10TGC3F04P16P10		10TGC3F04P12P06	DN10TGC3F04P16P10		10TGC3F04P12P06	DN10TGC3F04P16P10		10TGC3F04P12P77	DN10TGC3F04P16P78	DN10TGC3F04P16P117
Bacteria	1	Brucella suis	/	/	/	ELISA-IgG	Negative	Negative	Q-mNGS™	Negative	Negative	PD-seq™	Negative	Negative	Negative
	2	Leptospira species	/	/	/	PCR	Negative	Negative		Negative	Negative		Negative	Negative	Negative
	3	Serpulina hyodysenteriae	/	/	/	PCR	Negative	Negative		Negative	Negative		Negative	Negative	Negative
	4	Mycobacterium bovis	/	/	/	PCR	Negative	Negative		Negative	Negative		Negative	Negative	Negative
	5	Mycobacterium species	/	/	/	PCR	Negative	Negative		Negative	Negative		Negative	Negative	Negative
	6	Intracellular complex of avian Mycobacterium tuberculosis	/	/	/	PCR	Negative	Negative		Negative	Negative		Negative	Negative	Negative
	7	Mycoplasma hyopneumoniae	qPCR	Negative	Negative	PCR	Negative	Negative		Negative	Negative		Negative	Negative	Negative
	8	Salmonella	/	/	/	PCR	Negative	Negative		Negative	Negative		Negative	Negative	Negative
	9	Shigella species	/	/	/	PCR	Negative	Negative		Negative	Negative		Negative	Negative	Negative
	10	Bordetella bronchiseptica	/	/	/	CM	Negative	Negative		Negative	Negative		Negative	Negative	Negative
	11	Pasteurella multocida	/	/	/	qPCR	Negative	Negative		Negative	Negative		Negative	Negative	Negative
	12	swine Actinobacillus pleuropneum	/	/	/	PCR	Negative	Negative		Negative	Negative		Negative	Negative	Negative
	13	Streptococcus suis	/	/	/	PCR	Positive	Positive		Positive	Positive		Negative	Negative	Negative
Fungus	1	Pathogenic dermal fungi	/	/	/	MT	Negative	Negative		Negative	Negative		Negative	Negative	Negative
	2	Cryptococcus neoformans	/	/	/	/	/	/		Negative	Negative		Negative	Negative	Negative
	3	Histoplasma capsulatum	/	/	/	/	/	/		Negative	Negative		Negative	Negative	Negative
Virus	1	Porcine adenovirus	/	/	/	/	/	/		Negative	Negative		Negative	Negative	Negative
	2	Porcine encephalomyocarditis virus	qPCR	Negative	Negative	/	/	/		Negative	Negative		Negative	Negative	Negative
	3	Porcine influenza virus H3N2	/	/	/	PCR	Negative	Negative		Negative	Negative		Negative	Negative	Negative
	4	Porcine influenza virus H1N1	/	/	/	PCR	Negative	Negative		Negative	Negative		Negative	Negative	Negative
	6	Porcine cytomegalovirus	/	/	/	/	/	/		Negative	Negative		Negative	Negative	Negative
	7	Herpes simplex virus	/	/	/	/	/	/		Negative	Negative		Negative	Negative	Negative
	8	Porcine reproductive and respiratory syndrome virus	qPCR	Negative	Negative	PCR	Negative	Negative		Negative	Negative		Negative	Negative	Negative
	9	Porcine parvovirus	qPCR	Negative	Negative	PCR	Negative	Negative		Negative	Negative		Negative	Negative	Negative
	10	Rotavirus	/	/	/	PCR	Negative	Negative		Negative	Negative		Negative	Negative	Negative
	11	Pseudorabies virus	qPCR	Negative	Negative	PCR	Negative	Negative		Negative	Negative		Negative	Negative	Negative
	12	Rabies virus	/	/	/	PCR	Negative	Negative		Negative	Negative		Negative	Negative	Negative
	13	Foot-and-mouth disease virus	/	/	/	PCR	Negative	Negative		Negative	Negative		Negative	Negative	Negative
	14	Swine fever virus	qPCR	Negative	Negative	PCR	Negative	Negative		Negative	Negative		Negative	Negative	Negative
	15	Japanese encephalitis virus	/	/	/	PCR	Negative	Negative		Negative	Negative		Negative	Negative	Negative
	16	Porcine circovirus 1	qPCR	Negative	Negative	PCR	Negative	Negative		Negative	Negative		Negative	Negative	Negative
	17	Porcine circovirus 2	/	/	/	PCR	Negative	Negative		Negative	Negative		Negative	Negative	Negative
	18	Porcine circovirus 3	qPCR	Negative	Negative	/	/	/		Negative	Negative		Negative	Negative	Negative
	19	Porcine transmissible gastroenteritis virus	/	/	/	PCR	Negative	Negative		Negative	Negative		Negative	Negative	Negative
	20	Swine vesicular disease virus	/	/	/	PCR	Negative	Negative		Negative	Negative		Negative	Negative	Negative
	21	Influenza A virus	qPCR	Negative	Negative	PCR	Negative	Negative		Negative	Negative		Negative	Negative	Negative
	22	Influenza B virus	/	/	/	PCR	Negative	Negative		Negative	Negative		Negative	Negative	Negative
Parasite	1	Ectoparasite	/	/	/	MT	Negative	Negative		Negative	Negative		Negative	Negative	Negative
	2	Fasciolopsis buski	MT	Negative	Negative	MT	Negative	Negative		Negative	Negative		Negative	Negative	Negative
	3	Ascaris suum	MT	Negative	Negative		Negative	Negative		Negative	Negative		Negative	Negative	Negative
	4	Echinococcus granulosus	MT	Negative	Negative		Negative	Negative		Negative	Negative		Negative	Negative	Negative
	5	Porcine orchid roundworm	MT	Negative	Negative		Negative	Negative		Negative	Negative		Negative	Negative	Negative
	6	Isospora	MT	Negative	Negative	MT	Negative	Negative		Negative	Negative		Negative	Negative	Negative
	7	Imeria species	MT	Negative	Negative		Negative	Negative		Negative	Negative		Negative	Negative	Negative
	8	Toxoplasma Gondii	qPCR	Negative	Negative	ELISA-IgG	Negative	Negative		Negative	Negative		Negative	Negative	Negative
	9	Trichinella spiralis	/	/	/	PCR	Negative	Negative		Negative	Negative		Negative	Negative	Negative
	10	Neospora caninum	PCR	Negative	Negative	/	/	/		Negative	Negative		Negative	Negative	Negative
MT, Microscopy test
